# OxoScan-MS: Oxonium ion scanning mass spectrometry facilitates plasma glycoproteomics in large scale

**DOI:** 10.1101/2022.06.01.494393

**Authors:** Matthew E. H. White, D. Marc Jones, Joost de Folter, Simran Kaur Aulakh, Helen R. Flynn, Lynn Krüger, Vadim Demichev, Pinkus Tober-Lau, Florian Kurth, Michael Mülleder, Véronique Blanchard, Christoph B. Messner, Markus Ralser

## Abstract

Protein glycosylation is a complex and heterogeneous post-translational modification. Specifically, the human plasma proteome is rich in glycoproteins, and as protein glycosylation is frequently dysregulated in disease, glycoproteomics is considered an underexplored resource for biomarker discovery. Here, we present OxoScan-MS, a data-independent mass spectrometric acquisition technology and data analysis software that facilitates sensitive, fast, and cost-effective glycoproteome profiling of plasma and serum samples in large cohort studies. OxoScan-MS quantifies glycosylated peptide features by exploiting a scanning quadrupole to assign precursors to oxonium ions, glycopeptide-specific fragments. OxoScan-MS reaches a high level of sensitivity and selectivity in untargeted glycopeptide profiling, such that it can be efficiently used with fast microflow chromatography without a need for experimental enrichment of glycopeptides from neat plasma. We apply OxoScan-MS to profile the plasma glycoproteomic in an inpatient cohort hospitalised due to severe COVID-19, and obtain precise quantities for 1,002 glycopeptide features. We reveal that severe COVID-19 induces differential glycosylation in disease-relevant plasma glycoproteins, including IgA, fibrinogen and alpha-1-antitrypsin. Thus, with OxoScan-MS we present a strategy for quantitatively mapping glycoproteomes that scales to hundreds and thousands of samples, and report glycoproteomic changes in severe COVID-19.
