## Supplementary Tables for "OxoScan-MS: Oxonium ion scanning mass spectrometry facilitates plasma glycoproteomics in large scale"

### Sheet: TableS1
IgG	Glycan	m/z	Monoisotopic Mass	Charge	RT	[M+H]+	peak_num
1	G0	830.005	2486.99	3	27.55	2488	17
1	G0F	878.683	2633.03	3	26.85	2634.03	7
1	G0FN	946.368	2836.08	3	27.95	2837.09	14
1	G1F	932.699	2795.07	3	26.55	2796.08	4
1	G1F	932.706	2795.1	3	26.96	2796.1	18
1	G1FN	1000.39	2998.16	3	27.75	2999.17	13
1	G1FS1	1029.75	3086.22	3	28.75	3087.22	21
1	G2F	986.713	2957.12	3	26.46	2958.12	8
1	G2FN	1054.42	3160.22	3	27.55	3161.23	20
1	G2FS1	1083.76	3248.25	3	28.15	3249.26	11
2	G0	819.343	2455.01	3	52.15	2456.01	35
2	G0F	868.021	2601.04	3	50.95	2602.05	1
2	G0FN	935.703	2804.09	3	51.25	2805.09	9
2	G1F	922.033	2763.08	3	50.15	2764.08	3
2	G1F	922.031	2763.07	3	50.75	2764.08	5
2	G1FN	989.726	2966.16	3	50.55	2967.16	12
2	G1FN	989.722	2966.14	3	50.95	2967.15	27
2	G1FS1	1019.08	3054.21	3	53.65	3055.22	10
2	G2F	976.054	2925.14	3	49.85	2926.15	2
2	G2FN	1043.76	3128.26	3	50.25	3129.27	15
2	G2FS1	1073.09	3216.23	3	52.75	3217.24	6
4	G0F	873.36	2617.06	3	38.05	2618.07	19
4	G0FN	941.029	2820.07	3	38.55	2821.07	33
4	G1F	927.377	2779.11	3	37.45	2780.12	23
4	G1F	927.389	2779.15	3	37.15	2780.15	69
4	G1F	927.376	2779.11	3	37.95	2780.11	43
4	G1FN	995.058	2982.15	3	38.15	2983.16	36
4	G2F	981.38	2941.12	3	37.24	2942.13	26
4	G2FN	1049.09	3144.26	3	37.85	3145.26	81
4	G2FS1	1078.44	3232.3	3	39.55	3233.31	24

### Sheet: TableS2
Sample ID	Age	Sex	WHO Grade	Clinical Category	Sample ID	Age	Sex	WHO Grade	Clinical Category	Sample ID	Age	Sex	WHO Grade	Clinical Category
HD-1	27	w	0	Healthy	CV-1	22	m	3	Mild	CV-16	74	m	5	Moderate
HD-2	23	m	0	Healthy	CV-19	52	m	3	Mild	CV-63	61	m	5	Moderate
HD-3	34	w	0	Healthy	CV-23	44	w	3	Mild	CV-8	63	m	7	Severe
HD-4	31	w	0	Healthy	CV-35	37	w	3	Mild	CV-9	80	w	7	Severe
HD-5	30	m	0	Healthy	CV-37	78	m	3	Mild	CV-13	71	m	7	Severe
HD-6	41	w	0	Healthy	CV-49	72	w	3	Mild	CV-25	45	w	7	Severe
HD-7	24	w	0	Healthy	CV-56	58	w	3	Mild	CV-32	50	w	7	Severe
HD-8	27	m	0	Healthy	CV-65	22	m	3	Mild	CV-33	35	w	7	Severe
HD-9	30	w	0	Healthy	CV-66	75	w	3	Mild	CV-57	55	w	6	Severe
HD-10	34	w	0	Healthy	CV-75	84	m	3	Mild	CV-58	26	m	7	Severe
HD-11	42	m	0	Healthy	CV-11	61	m	5	Moderate	CV-59	86	m	7	Severe
HD-12	30	w	0	Healthy	CV-24	64	m	4	Moderate	CV-60	65	m	6	Severe
HD-13	33	w	0	Healthy	CV-38	70	m	4	Moderate	CV-61	54	m	7	Severe
HD-14	29	w	0	Healthy	CV-48	48	m	4	Moderate	CV-62	72	m	6	Severe
HD-15	36	w	0	Healthy	CV-50	78	m	4	Moderate	CV-64	57	m	7	Severe

### Sheet: TableS3
Time	Flow rate (μl/min)	%A	%B
0	5	97	3
0.86	5	92.9	7.1
2.42	5	88.8	11.2
5.53	5	84.7	15.3
9.38	5	80.6	19.4
13.02	5	76.4	23.6
15.48	5	72.3	27.7
17.27	5	68.2	31.8
19	5	60	40
20	5	20	80
20.5	5	20	80
21.5	5	97	3
27.5	5	97	3

### Sheet: TableS4
Method Name	Active Gradient Length (min)	Precursor Range (m/z)	Window Width (m/z)	Cycle Time (s)	Effective Accumulation Time (ms)
Cohort	19	800-1400	10	1.5	21.7
Deglyco	45	1000-1500	5	3	28.2
IgG	90	800-1600	10	6	71.5
GPF-1	90	500-1000	1	6	11.7
GPF-2	90	1000-1500	1	6	11.7
GPF-3	90	1500-2000	1	6	11.7

### Sheet: TableS5
m/z	Charge	Gene	Peptide	Glycan	Position	Monoisotopic Mass	peak_num
1326.24	3	AHSG	K.VC[+57.021]QDC[+57.021]PLLAPLN[+2204.772]DTR.V	N4H5S2	N156	3975.71	98
891.458	3	AHSG	R.TVVQPS[+656.228]VGAAAGPVVPPC[+57.021]PGR.I	N1H1S1	S346	2671.35	66
1269.55	3	FGB	R.GTAGNALMDGASQLMGEN[+1913.677]R.T	N4H5S1	N394	3805.63	8
1366.56	3	FGB	R.GTAGNALMDGASQLMGEN[+2204.772]R.T	N4H5S2	N394	4096.65	11
1172.52	3	FGB	R.GTAGNALMDGASQLMGEN[+1622.582]R.T	N4H5	N394	3514.53	203
1009.98	4	FGG	K.VDKDLQSLEDILHQVEN[+1913.677]K.T	N4H5S1	N78	4035.89	20
937.209	4	FGG	K.VDKDLQSLEDILHQVEN[+1622.582]K.T	N4H5	N78	3744.81	499
1221.83	4	HP	K.MVSHHN[+2204.772]LTTGATLINEQWLLTTAK.N	N4H5S2	N184	4883.3	1
1385.89	4	HP	K.MVSHHN[+2861.000]LTTGATLINEQWLLTTAK.N	N5H6S3	N184	5539.55	23
1258.35	4	HP	K.MVSHHN[+2350.830]LTTGATLINEQWLLTTAK.N	N4H5S2F1	N184	5029.38	125
1221.87	3	HP	K.NLFLN[+2204.772]HSENATAK.D	N4H5S2	N207	3662.58	292
1333.97	3	HP	K.VVLHPN[+2204.772]YSQVDIGLIK.L	N4H5S2	N241	3998.88	3
1203.85	3	HPX	R.SWPAVGN[+2204.772]C[+57.021]SSALR.W	N4H5S2	N187	3608.51	19
1134.52	4	IGHA1	R.LAGKPTHVN[+2350.830]VSVVMAEVDGTC[+57.021].Y	N4H5S2F1	N340	4534.03	73
1185.28	4	IGHA1	R.LAGKPTHVN[+2553.910]VSVVMAEVDGTC[+57.021].Y	N5H5S2F1	N340	4737.07	50
1112.51	4	IGHA1	R.LAGKPTHVN[+2262.814]VSVVMAEVDGTC[+57.021].Y	N5H5S1F1	N340	4446	172
1179.6	4	IGHA1;IGHA2	R.LSLHRPALEDLLLGSEAN[+1751.624]LTC[+57.021]TLTGLR.D	N4H4S1	N144	4714.38	40
1270.89	4	IGHA1;IGHA2	R.LSLHRPALEDLLLGSEAN[+2116.756]LTC[+57.021]TLTGLR.D	N5H5S1	N144	5079.53	16
1045.8	4	IGHA1;IGHA2	R.LSLHRPALEDLLLGSEAN[+1216.423]LTC[+57.021]TLTGLR.D	N2H5	N144	4179.16	130
1117.08	4	IGHA1;IGHA2	R.LSLHRPALEDLLLGSEAN[+1501.555]LTC[+57.021]TLTGLR.D	N5H3	N144	4464.3	28
1028.8	3	IGHG2	K.TKPREEQFN[+1444.534]STFR.V	N4H3F1	N176	3083.39	35
1036.46	4	ORM1	K.WFYIASAFRNEEYN[+2204.772]K.S	N4H5S2	N56	4141.81	142
1320.93	3	SERPINA1	K.YLGN[+2204.772]ATAIFFLPDEGK.L	N4H5S2	N271	3959.78	26
1091.75	5	SERPINA1	K.YLGN[+1913.677]ATAIFFLPDEGKLQHLENELTHDIITK.F	N4H5S1	N271	5453.72	39
1347.41	4	SERPINA1	R.QLAHQSN[+2204.772]STNIFFSPVSIATAFAMLSLGTK.A	N4H5S2	N70	5385.61	5
1180.76	4	TF	R.QQQHLFGSN[+2204.772]VTDC[+57.021]SGNFC[+57.021]LFR.S	N4H5S2	N630	4719.02	12
